# NG2 glia are required for maintaining microglia homeostatic state

**DOI:** 10.1101/667402

**Authors:** Yingjun Liu, Adriano Aguzzi

## Abstract

Microglia play vital roles in the health and diseases of the central nervous system. Loss of microglia homeostatic state is a key feature of brain aging and neurodegeneration. However, the mechanisms underlying the maintenance of distinct microglia states are largely unclear. Here we show that NG2 glia, also known as oligodendrocyte precursor cells, are essential for maintaining the homeostatic microglia state. We developed a highly efficient and selective NG2 glia depletion method using small-molecule inhibitors of platelet-derived growth factor signaling in cultured brain slices. We found that loss of NG2 glia abolished the homeostatic microglia signature without affecting the disease-associated microglia profiles. Similar findings were also observed *in vivo* by genetically ablating NG2 glia in the adult mouse brain. These data suggest that NG2 glia exert a crucial influence onto microglia cellular states that are relevant to brain aging and neurodegenerative diseases. In addition, our results provide a powerful, convenient and selective tool for the investigation of NG2 glia function.

**Main points:**

1. Postnatal NG2 glia maintenance obligatorily depends on continuous PDGF signaling.
2. A highly efficient, selective and versatile NG2 glia depletion method is established.
3. Loss of NG2 glia abolishes the homeostatic microglia signature both *in vitro* and *in vivo*.
