## Supplementary material for "NG2 glia are required for maintaining microglia homeostatic state": Suppl. table 1

### Sheet: CP673451 vs. DMSO
Supplementary table 1. Differentially expressed genes between CP673451 and DMSO treated groups
gene_name	pValue	isPresent	log2 Ratio
Pdgfra	7.202e-15	TRUE	-1.593
Top2a	1.047e-14	TRUE	-1.933
Gpr17	3.851e-14	TRUE	-1.596
Mybpc3	7.956e-14	TRUE	1.491
Susd5	1.127e-13	TRUE	-2.053
Tnr	2.316e-13	TRUE	-0.8549
Car4	6.136e-13	TRUE	-1.913
Gm42772	1.047e-12	TRUE	-1.405
3110035E14Rik	1.158e-12	TRUE	-2.614
Mirt1	1.6e-12	TRUE	1.547
Vcan	3.368e-12	TRUE	-0.927
Neu4	4.338e-12	TRUE	-2.083
Mki67	4.403e-12	TRUE	-1.935
Sphkap	5.466e-12	TRUE	-0.7382
Gpr158	6.49e-12	TRUE	-0.6314
Snx22	1.074e-11	TRUE	-1.452
Gm42770	1.964e-11	TRUE	-1.31
Ppfibp1	2.684e-11	TRUE	-1.108
Neb	2.725e-11	TRUE	-1.038
Crhr1	3.312e-11	TRUE	1.842
Tcerg1l	3.564e-11	TRUE	1.338
2900064K03Rik	3.844e-11	TRUE	-1.471
Cacna1e	4.412e-11	TRUE	0.5217
Slc8a3	5.067e-11	TRUE	-0.8221
Ckap2	5.678e-11	TRUE	-1.483
Eomes	7.479e-11	TRUE	2.338
Camk4	7.6e-11	TRUE	-0.7669
Lhfpl3	7.796e-11	TRUE	-0.9731
Cenpf	1.319e-10	TRUE	-1.222
Gm43046	1.562e-10	TRUE	-1.256
Ccna2	1.878e-10	TRUE	-1.285
Adamts18	2.102e-10	TRUE	0.5833
Kif4	2.738e-10	TRUE	-1.376
Gm43317	2.761e-10	TRUE	-1.342
Tpx2	3.148e-10	TRUE	-1.041
Atp2b4	3.618e-10	TRUE	0.8594
Ntrk3	4.524e-10	TRUE	0.5928
Dtx4	4.606e-10	TRUE	-0.6113
Gm10048	4.645e-10	TRUE	-0.7815
Kntc1	4.743e-10	TRUE	-1.467
Erc1	6.444e-10	TRUE	-0.534
Reln	6.691e-10	TRUE	0.5831
Ccnd1	8.22e-10	TRUE	-0.9903
Gprin3	8.599e-10	TRUE	0.7472
Cdk1	8.638e-10	TRUE	-1.257
Rrm2	1.05e-09	TRUE	-1.224
Ccnb1	1.083e-09	TRUE	-1.332
Pbk	1.108e-09	TRUE	-1.598
Syne2	1.529e-09	TRUE	1.118
Rrad	1.591e-09	TRUE	-1.336
Galr1	1.692e-09	TRUE	1.362
Grik2	1.762e-09	TRUE	0.5394
Pcdh15	2.032e-09	TRUE	-0.9112
Snca	2.035e-09	TRUE	0.7617
Gm42047	2.216e-09	TRUE	-0.9251
Uhrf1	2.361e-09	TRUE	-1.369
Prc1	2.56e-09	TRUE	-1.112
Aspm	2.663e-09	TRUE	-1.459
Ampd3	2.735e-09	TRUE	-0.5857
Sstr3	3.05e-09	TRUE	-1.537
Kif11	3.273e-09	TRUE	-1.168
Knl1	3.96e-09	TRUE	-1.208
Cers4	4.2e-09	TRUE	-0.5649
Gm42766	4.852e-09	TRUE	-1.023
Kif20a	4.863e-09	TRUE	-1.147
Gm42771	6.505e-09	TRUE	-0.9702
Knstrn	6.688e-09	TRUE	-1.169
Etv1	7.11e-09	TRUE	-0.5917
Itga9	7.475e-09	TRUE	-1.07
Tunar	1.045e-08	TRUE	0.7863
P2ry12	1.188e-08	TRUE	-0.8188
Bub1	1.196e-08	TRUE	-1.28
Homer2	1.202e-08	TRUE	0.6227
Ncapg	1.253e-08	TRUE	-1.38
Cspg5	1.255e-08	TRUE	-0.5373
Racgap1	1.322e-08	TRUE	-0.6461
Ckap2l	1.429e-08	TRUE	-1.298
Kif26b	1.446e-08	TRUE	0.735
Cdca2	1.482e-08	TRUE	-1.362
Cspg4	1.605e-08	TRUE	-1.184
Mcm6	1.712e-08	TRUE	-0.8958
Nuf2	1.786e-08	TRUE	-0.7932
Gm43316	1.824e-08	TRUE	-1.055
Shc4	1.98e-08	TRUE	-0.6527
Ntf3	2.051e-08	TRUE	1.178
Endod1	2.138e-08	TRUE	-0.5011
Ncald	2.216e-08	TRUE	-0.623
Ltbp2	2.264e-08	TRUE	-1.587
Cmya5	2.338e-08	TRUE	-0.5688
Clspn	2.35e-08	TRUE	-1.118
Tll1	2.415e-08	TRUE	-0.7966
Gm42768	2.72e-08	TRUE	-0.646
38961	2.723e-08	TRUE	-0.5784
Csf1r	2.878e-08	TRUE	-0.5695
Sh3bp4	2.902e-08	TRUE	-0.9026
Sema3d	3.447e-08	TRUE	-0.64
Ramp1	3.452e-08	TRUE	-0.6393
Mmp19	3.553e-08	TRUE	-0.5226
Plcxd3	3.722e-08	TRUE	0.8955
Gm43341	3.882e-08	TRUE	-1.111
Cenpe	3.943e-08	TRUE	-1.036
Cdc6	4.139e-08	TRUE	-1.023
Rlbp1	4.575e-08	TRUE	-0.8625
Sorcs1	4.994e-08	TRUE	0.6209
Plppr1	5.005e-08	TRUE	-0.9513
Cdc20	5.115e-08	TRUE	-1.273
Cdca3	5.286e-08	TRUE	-1.158
Syt1	5.338e-08	TRUE	0.5254
5730559C18Rik	5.661e-08	TRUE	-1.172
Nusap1	6.902e-08	TRUE	-1.102
Neurl1b	8.134e-08	TRUE	-0.8786
Fam89a	9.007e-08	TRUE	-1.086
Gjb2	9.015e-08	TRUE	0.8062
Mcm3	9.079e-08	TRUE	-0.8744
Gm43829	9.128e-08	TRUE	-0.7931
Hdac9	9.743e-08	TRUE	-0.7117
Aurkb	1.024e-07	TRUE	-1.339
Fmod	1.046e-07	TRUE	0.7132
Gm43320	1.136e-07	TRUE	-0.9985
1500015O10Rik	1.149e-07	TRUE	0.6222
1500009L16Rik	1.213e-07	TRUE	-0.6952
Arhgap11a	1.244e-07	TRUE	-0.976
C030015E24Rik	1.371e-07	TRUE	-1.004
Ccdc63	1.465e-07	TRUE	-0.8708
Cntf	1.487e-07	TRUE	-0.5683
Grin2b	1.675e-07	TRUE	0.6334
Ect2	1.765e-07	TRUE	-1.027
Fanci	1.849e-07	TRUE	-0.8389
Gm42919	1.854e-07	TRUE	-1.083
Spc25	2.039e-07	TRUE	-1.009
Kif18b	2.184e-07	TRUE	-1.335
Gm42769	2.413e-07	TRUE	-0.6642
AC122263.1	2.672e-07	TRUE	-1.005
Col11a1	2.864e-07	TRUE	-0.6671
Sgo2a	2.887e-07	TRUE	-0.8458
Kif15	2.9e-07	TRUE	-0.8118
Nek2	3.127e-07	TRUE	-0.8536
Fcrls	3.522e-07	TRUE	-0.5215
Ptgfrn	3.849e-07	TRUE	-0.5244
Hmgb2	4.096e-07	TRUE	-0.6089
P2ry13	4.125e-07	TRUE	-0.6457
Gm30873	4.131e-07	TRUE	-1.014
Megf11	4.372e-07	TRUE	0.5604
Ncaph	4.457e-07	TRUE	-0.7902
Gm43319	4.738e-07	TRUE	-0.7911
Sox11	5.395e-07	TRUE	0.6439
Syt5	5.47e-07	TRUE	1.636
Fam111a	5.501e-07	TRUE	-0.8249
Tubb2b	5.651e-07	TRUE	-0.6838
Prr18	5.841e-07	TRUE	0.5705
Tacc3	5.914e-07	TRUE	-0.5298
Ccl6	6.015e-07	TRUE	-0.9321
Vdr	6.499e-07	TRUE	-0.8986
Ighm	6.943e-07	TRUE	-0.7557
Gm43318	6.998e-07	TRUE	-0.7043
Ndnf	7.133e-07	TRUE	-0.5744
Fxyd6	7.598e-07	TRUE	0.5075
Prom2	7.678e-07	TRUE	-1.051
Asf1b	7.893e-07	TRUE	-0.8704
Mcm5	8.045e-07	TRUE	-0.6888
Col20a1	8.093e-07	TRUE	-0.8599
Ube2c	8.119e-07	TRUE	-0.8777
Tcf19	8.769e-07	TRUE	-0.7938
Mxd3	9.336e-07	TRUE	-1.054
Dlgap5	9.576e-07	TRUE	-1.037
Cdca8	9.757e-07	TRUE	-0.8089
Pimreg	1.003e-06	TRUE	-1.144
Itgam	1.081e-06	TRUE	-0.6028
Brca1	1.09e-06	TRUE	-0.9238
Tk1	1.115e-06	TRUE	-0.8293
Pipox	1.127e-06	TRUE	-0.5817
Stil	1.22e-06	TRUE	-0.6397
Melk	1.255e-06	TRUE	-1.292
Rnf122	1.392e-06	TRUE	-0.5559
Fancd2	1.443e-06	TRUE	-0.8635
Lrrc3b	1.552e-06	TRUE	0.5284
Nrg3	1.73e-06	TRUE	0.6051
A830018L16Rik	1.824e-06	TRUE	0.705
Slc13a3	1.944e-06	TRUE	-0.6313
Gm37613	1.948e-06	TRUE	0.6242
Insm1	2.059e-06	TRUE	1.066
Aif1	2.116e-06	TRUE	-0.6916
AC153370.2	2.286e-06	TRUE	-0.6758
Kcnip4	2.355e-06	TRUE	-0.5015
Slc2a5	2.39e-06	TRUE	-0.8318
P2rx7	2.412e-06	TRUE	-0.5609
Rgs5	2.517e-06	TRUE	-0.9226
Gm37517	2.654e-06	TRUE	-0.7393
Cchcr1	2.73e-06	TRUE	-0.6066
Iqgap3	2.942e-06	TRUE	-0.8327
Chgb	2.953e-06	TRUE	-0.5413
Ccnb2	2.961e-06	TRUE	-0.7353
Spry4	3.304e-06	TRUE	-0.5587
Kif23	3.405e-06	TRUE	-0.7338
Pld4	3.453e-06	TRUE	-0.7347
Adra2c	3.704e-06	TRUE	0.9068
Exo1	3.935e-06	TRUE	-0.7311
Mdga1	4.046e-06	TRUE	0.7712
Gm42767	4.178e-06	TRUE	-0.9925
Hist1h1b	4.318e-06	TRUE	-0.8007
Phf19	4.39e-06	TRUE	-0.8401
Ncapg2	4.416e-06	TRUE	-0.6206
Vipr1	4.494e-06	TRUE	-0.5743
Gpsm2	4.514e-06	TRUE	-0.5215
Ctss	4.774e-06	TRUE	-0.5035
Gm44799	5.229e-06	TRUE	0.5028
Lig1	5.351e-06	TRUE	-0.5461
Rcor2	5.573e-06	TRUE	0.7294
Kif2c	5.719e-06	TRUE	-0.6642
Oprl1	6.114e-06	TRUE	0.6395
Klhl6	6.223e-06	TRUE	-0.5605
Olfm2	6.433e-06	TRUE	-0.6007
Serpinb8	6.558e-06	TRUE	-0.6605
Hpgd	7.324e-06	TRUE	-0.6443
Sema5b	7.561e-06	TRUE	0.7176
Npas4	7.929e-06	TRUE	-0.8226
Gpr34	8.118e-06	TRUE	-0.5243
Zfp57	8.194e-06	TRUE	0.7289
Hist1h1a	8.243e-06	TRUE	-0.7555
Gm37731	8.778e-06	TRUE	-0.8616
Shcbp1	8.974e-06	TRUE	-0.7616
Foxm1	9.017e-06	TRUE	-0.962
Ccdc121	9.032e-06	TRUE	0.6888
Mis18bp1	9.2e-06	TRUE	-1.08
Lancl3	9.303e-06	TRUE	-0.5
Ets1	9.411e-06	TRUE	-0.5829
Chaf1b	9.604e-06	TRUE	-0.7305
Kcnc4	9.852e-06	TRUE	0.6285
Hmcn1	1.024e-05	TRUE	-0.7561
Etv4	1.056e-05	TRUE	-0.6631
Vcam1	1.072e-05	TRUE	-0.5192
Zfhx4	1.085e-05	TRUE	0.517
Chrm3	1.122e-05	TRUE	0.6909
Xk	1.126e-05	TRUE	-0.5412
Mest	1.13e-05	TRUE	0.5497
Th	1.148e-05	TRUE	0.8121
Tagln2	1.177e-05	TRUE	-0.5128
Mybl2	1.177e-05	TRUE	-0.8554
Chrna4	1.192e-05	TRUE	-0.9219
Neurod2	1.222e-05	TRUE	0.6329
Ndc80	1.233e-05	TRUE	-1.031
Cdkn2c	1.273e-05	TRUE	-0.5545
Nr4a2	1.298e-05	TRUE	0.9032
Capn3	1.364e-05	TRUE	-0.8172
Mycl	1.397e-05	TRUE	-0.7091
Gpr176	1.405e-05	TRUE	0.5666
Fignl1	1.468e-05	TRUE	-0.8136
Adrb2	1.492e-05	TRUE	-0.5149
Gm32849	1.554e-05	TRUE	0.5272
Cd52	1.594e-05	TRUE	-0.5271
Siglech	1.6e-05	TRUE	-0.7129
Gm36940	1.622e-05	TRUE	-0.5757
Esco2	1.717e-05	TRUE	-0.7953
Lmcd1	1.774e-05	TRUE	-0.7858
Drd1	1.796e-05	TRUE	0.7199
Ankrd34a	1.824e-05	TRUE	-0.7272
Espl1	1.85e-05	TRUE	-0.7179
Jaml	1.853e-05	TRUE	-0.5399
Kifc1	1.945e-05	TRUE	-0.9504
Dusp5	2e-05	TRUE	0.5191
Cd180	2.101e-05	TRUE	-0.5119
Smoc1	2.217e-05	TRUE	-0.5664
Tlr4	2.289e-05	TRUE	-0.5848
Reep4	2.308e-05	TRUE	0.6543
AC122426.1	2.395e-05	TRUE	0.5642
Mastl	2.433e-05	TRUE	-0.5469
Fgd2	2.475e-05	TRUE	-0.6683
Parvg	2.631e-05	TRUE	-0.5763
Gm43648	2.675e-05	TRUE	-0.6295
Hcls1	2.739e-05	TRUE	-0.5191
Grm4	2.843e-05	TRUE	0.9538
Col13a1	2.848e-05	TRUE	-1.052
Gm21846	3.066e-05	TRUE	-0.5762
E2f8	3.084e-05	TRUE	-0.6869
Ptgds	3.119e-05	TRUE	0.5087
Stab1	3.122e-05	TRUE	-0.6269
Sgo1	3.262e-05	TRUE	-0.6944
Plp2	3.312e-05	TRUE	0.6778
Fcgr1	3.389e-05	TRUE	-0.6036
Cenpa	3.646e-05	TRUE	-0.517
Matn4	3.857e-05	TRUE	-0.8614
Prrt2	3.88e-05	TRUE	-0.59
Mcm2	4.009e-05	TRUE	-0.6551
Fbxo5	4.058e-05	TRUE	-0.5767
Fanca	4.058e-05	TRUE	-0.7178
Sorcs2	4.105e-05	TRUE	-0.5867
Pclaf	4.18e-05	TRUE	-0.5529
Slc6a20a	4.426e-05	TRUE	0.5507
Kif22	4.493e-05	TRUE	-0.6622
Gm43130	4.697e-05	TRUE	0.6418
Sik1	4.892e-05	TRUE	0.5933
Pde1c	5.194e-05	TRUE	0.5355
Ecscr	5.348e-05	TRUE	-0.5934
E2f2	5.391e-05	TRUE	-0.6924
Tmem119	5.488e-05	TRUE	-0.6116
Tbata	5.506e-05	TRUE	-0.8026
Agbl2	5.612e-05	TRUE	0.5536
Traf4	5.625e-05	TRUE	-0.6217
Nr1h4	5.804e-05	TRUE	-0.7415
Cep55	5.862e-05	TRUE	-0.8895
Scn3b	6.231e-05	TRUE	0.5362
Tnc	6.523e-05	TRUE	-0.5793
Rph3al	6.664e-05	TRUE	0.6268
Gfra2	6.698e-05	TRUE	0.5542
Pcsk1	6.785e-05	TRUE	0.9651
Cdca5	6.877e-05	TRUE	-0.8442
Spc24	7.167e-05	TRUE	-0.6433
Prkg2	8.011e-05	TRUE	-0.646
Tmc3	8.045e-05	TRUE	-0.5096
Qpct	8.29e-05	TRUE	-0.5496
Selplg	8.543e-05	TRUE	-0.5315
Rad51	9.656e-05	TRUE	-0.5886
Lepr	9.697e-05	TRUE	0.875
Plch2	9.965e-05	TRUE	0.7063
Ptprn	0.0001016	TRUE	0.7237
Slco1c1	0.0001046	TRUE	1.832
Cdca7	0.0001051	TRUE	-0.5878
Kif20b	0.0001051	TRUE	-0.5915
Spdl1	0.0001074	TRUE	-0.6841
Ska3	0.0001107	TRUE	-0.654
Mrln	0.0001119	TRUE	-0.633
Chaf1a	0.0001124	TRUE	-0.5036
Nfam1	0.0001142	TRUE	-0.5606
Fndc1	0.0001153	TRUE	-0.6307
Gm10530	0.0001217	TRUE	-0.639
Plk1	0.0001235	TRUE	-0.7487
Gnmt	0.000131	TRUE	0.6125
Gpr88	0.0001374	TRUE	-0.6433
Gadd45b	0.0001389	TRUE	-0.777
Parpbp	0.0001445	TRUE	-0.7015
Met	0.0001484	TRUE	-0.5089
Pald1	0.0001511	TRUE	-0.5018
Gm9885	0.0001544	TRUE	0.6844
Timp1	0.0001582	TRUE	-0.6299
Hist1h2bn	0.0001625	TRUE	-0.9982
Tnfaip8l2	0.0001729	TRUE	-0.5672
Tmem132c	0.0001774	TRUE	-0.5458
Eme1	0.0001812	TRUE	-0.6748
Clec5a	0.0002064	TRUE	-0.6319
Neto1	0.0002151	TRUE	-0.7465
Ercc6l	0.0002169	TRUE	-0.5724
Hist1h3c	0.0002263	TRUE	-1.137
Olfr1263	0.0002402	TRUE	-0.7005
Gldn	0.0002495	TRUE	-0.6899
S100a4	0.0002497	TRUE	-0.8448
Flnc	0.000251	TRUE	-0.6181
Rflna	0.0002513	TRUE	-0.6773
Cntnap5a	0.0002527	TRUE	0.506
Enpp6	0.0002909	TRUE	-0.5129
Ticrr	0.0002912	TRUE	-0.5991
Psd4	0.0002918	TRUE	-0.5253
Nkd1	0.0002918	TRUE	0.5114
Cks2	0.0002935	TRUE	-0.5482
Msx1	0.0002956	TRUE	0.7125
Mindy4b-ps	0.000301	TRUE	-0.5829
Necab3	0.0003106	TRUE	0.6275
AC131029.2	0.0003106	TRUE	-0.7078
Atoh7	0.0003198	TRUE	-0.5388
Gm37036	0.0003285	TRUE	0.5628
Sema3c	0.0003319	TRUE	0.5437
Rtkn2	0.0003323	TRUE	-0.5223
Tnfsf13	0.0003341	TRUE	0.5124
AC158115.2	0.0003378	TRUE	0.5421
Rad51ap1	0.0003558	TRUE	-0.5681
Aurka	0.0003625	TRUE	-0.6429
Fzd9	0.0003625	TRUE	-0.5884
Adrb1	0.0003658	TRUE	-0.5607
Col6a6	0.0003711	TRUE	-0.5212
Dtl	0.000391	TRUE	-0.5523
Slc13a4	0.0004048	TRUE	0.7467
Plekhg4	0.0004289	TRUE	0.5092
Caly	0.0004673	TRUE	0.7437
Alox5ap	0.0004674	TRUE	-0.6035
Mrc1	0.0004865	TRUE	-0.5555
AC163731.1	0.000535	TRUE	-0.5761
Prcd	0.0005761	TRUE	0.5515
Bcl6b	0.0005837	TRUE	-0.5793
Tmem74bos	0.0005925	TRUE	-0.5002
Eng	0.0005956	TRUE	-0.5632
Gm14033	0.0005962	TRUE	-0.5509
Cdc45	0.0005967	TRUE	-0.5331
Serpinb1a	0.0006213	TRUE	0.5046
1700123O21Rik	0.0006248	TRUE	-0.5366
Ldoc1	0.0006675	TRUE	0.6577
Hhipl1	0.0006715	TRUE	-0.5217
Tmem204	0.0006839	TRUE	-0.5499
Sh2d3c	0.000722	TRUE	-0.6206
Olfml2a	0.0007275	TRUE	0.6247
Adgrl4	0.0007298	TRUE	-0.5535
Dysf	0.0007371	TRUE	-0.5027
Myo15	0.0007424	TRUE	-0.6084
Olfm4	0.000755	TRUE	-0.659
Stx1a	0.0008146	TRUE	0.5604
Lrrc14b	0.0009046	TRUE	-0.5643
Serpinb1b	0.0009495	TRUE	0.6601
C1ql1	0.000951	TRUE	-0.74
Xkr5	0.0009969	TRUE	-0.5101
AU022754	0.001017	TRUE	-0.5398
4930509G22Rik	0.001029	TRUE	0.5896
Hist1h2bm	0.001033	TRUE	-0.871
6530403H02Rik	0.001105	TRUE	-0.6554
AC159810.1	0.001167	TRUE	-0.5064
Haspin	0.001167	TRUE	-0.6951
Usp17la	0.001183	TRUE	0.5016
Tubb6	0.001216	TRUE	-0.5144
Shisa8	0.001282	TRUE	0.7813
Col2a1	0.001408	TRUE	-0.624
Ifi27l2a	0.00141	TRUE	-0.5769
Gm27029	0.001419	TRUE	-0.7917
Gm43238	0.001476	TRUE	2.276
Col8a2	0.001489	TRUE	0.7092
Mal2	0.001505	TRUE	0.5371
Gm42674	0.001542	TRUE	-0.5659
Col1a1	0.001596	TRUE	0.5682
Ryr3	0.001599	TRUE	-0.56
Ang	0.001618	TRUE	-0.5255
Gmfg	0.001619	TRUE	-0.5745
Pappa	0.001629	TRUE	-0.6018
Gmnc	0.002044	TRUE	0.7348
Nrm	0.00208	TRUE	-0.5112
Rassf10	0.002366	TRUE	-0.6041
Psme2b	0.002527	TRUE	-0.6864
Col16a1	0.002578	TRUE	-0.5788
Lama5	0.002583	TRUE	-0.5564
Kcne2	0.002617	TRUE	1.356
Cyb561	0.002629	TRUE	0.5434
Abcc9	0.002701	TRUE	-0.5082
Kif26a	0.002735	TRUE	1
Gm45153	0.002842	TRUE	-0.5322
Inhbb	0.00285	TRUE	0.5452
Hist1h3b	0.003065	TRUE	-1.022
Gm26920	0.003152	TRUE	-1.496
Gm13111	0.003156	TRUE	0.9413
Trpv4	0.003272	TRUE	0.7375
Fam212a	0.003428	TRUE	-0.5649
Gm44607	0.003898	TRUE	0.5252
Ntng2	0.003961	TRUE	0.5317
Adamts14	0.004087	TRUE	-0.5627
Kcnj13	0.004383	TRUE	1.109
Enpp2	0.004987	TRUE	0.7452
Clca3a1	0.005147	TRUE	-0.5406
Rad54b	0.005173	TRUE	-0.5218
Gtse1	0.005402	TRUE	-0.5451
Gm9754	0.005428	TRUE	-0.626
Srp54a	0.005545	TRUE	1.321
Sspo	0.005827	TRUE	0.5083
Sln	0.006571	TRUE	-0.5873
Wdr86	0.006894	TRUE	0.5845
AC155634.1	0.007176	TRUE	1.091
Inmt	0.007251	TRUE	0.5051
Cdkn1c	0.007312	TRUE	0.5898
Hist1h4n	0.007351	TRUE	0.942
Cldn1	0.007814	TRUE	1.07
Dlk1	0.008251	TRUE	0.5396
Lats2	0.008273	TRUE	1.776
St6galnac2	0.008564	TRUE	0.5502
Cldn2	0.008762	TRUE	1.031
Car12	0.008815	TRUE	1.02
Calml4	0.00986	TRUE	0.5626
