## Supplementary material for "NG2 glia are required for maintaining microglia homeostatic state": Suppl. table 2

### Sheet: Crenolanib vs. DMSO
Supplementary table 2. Differentially expressed genes between Crenolanib and DMSO treated groups
gene_name	pValue	isPresent	log2 Ratio
Pdgfra	1.557e-15	TRUE	-1.621
3110035E14Rik	5.093e-15	TRUE	-2.692
Top2a	1.668e-14	TRUE	-1.81
Mki67	2.89e-13	TRUE	-1.983
Tnr	6.464e-13	TRUE	-0.8133
Susd5	7.672e-13	TRUE	-1.813
Mybpc3	5.118e-12	TRUE	1.299
Car4	5.196e-12	TRUE	-1.353
Slc8a3	8.135e-12	TRUE	-0.9102
Ppfibp1	1.433e-11	TRUE	-1.07
Neu4	1.488e-11	TRUE	-2.173
Atp2b4	1.502e-11	TRUE	0.8655
Vcan	2.486e-11	TRUE	-0.949
Snx22	3.061e-11	TRUE	-1.375
Neb	3.103e-11	TRUE	-0.9301
Tcerg1l	3.325e-11	TRUE	1.272
Gpr158	4.437e-11	TRUE	-0.5729
Itgam	4.52e-11	TRUE	-0.8804
Crhr1	9.775e-11	TRUE	1.517
Mirt1	1.848e-10	TRUE	1.096
Pbk	3.633e-10	TRUE	-1.49
Bub1	3.694e-10	TRUE	-1.393
Rrm2	4.186e-10	TRUE	-1.152
Gpr17	4.214e-10	TRUE	-1.406
Sphkap	4.786e-10	TRUE	-0.7074
Tpx2	5.1e-10	TRUE	-1.12
Cacna1e	6.048e-10	TRUE	0.5058
Mcm6	7.257e-10	TRUE	-0.9442
Dtx4	7.394e-10	TRUE	-0.5869
Cenpf	1.021e-09	TRUE	-1.093
Ckap2	1.023e-09	TRUE	-1.284
Fam111a	1.097e-09	TRUE	-1.17
Eomes	1.196e-09	TRUE	1.647
Itga9	1.405e-09	TRUE	-1.112
Ncapg	1.41e-09	TRUE	-1.571
Ccna2	2.217e-09	TRUE	-1.348
Adamts18	2.472e-09	TRUE	0.5937
Cdk1	3.26e-09	TRUE	-1.312
Kif20a	4.085e-09	TRUE	-1.05
Knl1	4.379e-09	TRUE	-1.039
Cx3cr1	4.768e-09	TRUE	-0.6458
Aurkb	5.032e-09	TRUE	-1.523
Aspm	5.578e-09	TRUE	-1.429
Ly86	6.947e-09	TRUE	-0.6671
Syne2	8.134e-09	TRUE	0.6266
Homer2	8.941e-09	TRUE	0.6358
Chgb	9.929e-09	TRUE	-0.5508
2900064K03Rik	1.035e-08	TRUE	-1.065
Kif11	1.102e-08	TRUE	-1.301
Csf1r	1.157e-08	TRUE	-0.6702
Cdca2	1.166e-08	TRUE	-1.206
Snca	1.167e-08	TRUE	0.6648
Kif4	1.233e-08	TRUE	-1.207
Fcrls	1.269e-08	TRUE	-0.6515
Clspn	1.285e-08	TRUE	-1.13
Prc1	1.343e-08	TRUE	-1.101
Ckap2l	1.432e-08	TRUE	-1.385
Cenpe	1.554e-08	TRUE	-0.9954
Ncaph	1.94e-08	TRUE	-0.9728
Tunar	2.016e-08	TRUE	0.7579
Pcdh15	2.26e-08	TRUE	-0.9074
Kntc1	2.394e-08	TRUE	-1.317
Gm42772	2.542e-08	TRUE	-1.138
Lhfpl3	2.591e-08	TRUE	-0.7278
Cspg4	2.688e-08	TRUE	-1.443
Ccnb1	3.19e-08	TRUE	-1.155
Sema3d	3.442e-08	TRUE	-0.6678
Olfml3	3.638e-08	TRUE	-0.6272
Tll1	3.932e-08	TRUE	-0.7196
Shc4	4.06e-08	TRUE	-0.5985
Neurl1b	4.079e-08	TRUE	-1.024
Gm43316	4.108e-08	TRUE	-0.8425
P2ry13	4.427e-08	TRUE	-0.8116
Ncald	4.523e-08	TRUE	-0.7062
Grik2	4.667e-08	TRUE	0.5276
Ccnd1	4.71e-08	TRUE	-0.9117
Nuf2	5.467e-08	TRUE	-0.7525
Sgo2a	5.729e-08	TRUE	-0.8713
Galr1	6.252e-08	TRUE	1.064
Ampd3	7.305e-08	TRUE	-0.584
Il20rb	7.783e-08	TRUE	0.6408
Hdac9	7.91e-08	TRUE	-0.6821
Cdca3	7.973e-08	TRUE	-1.18
Spc25	8.298e-08	TRUE	-1.072
Ltbp2	8.323e-08	TRUE	-1.384
Kif26b	8.592e-08	TRUE	0.6061
Ccl6	9.298e-08	TRUE	-0.9517
Dock2	9.733e-08	TRUE	-0.7248
Oprl1	9.979e-08	TRUE	0.7259
Ctss	1.053e-07	TRUE	-0.5632
Rrad	1.071e-07	TRUE	-1.082
Lbh	1.087e-07	TRUE	-0.5233
Syt1	1.236e-07	TRUE	0.5309
Ptpro	1.239e-07	TRUE	-0.6809
Cdca8	1.254e-07	TRUE	-0.9859
Ect2	1.356e-07	TRUE	-0.9636
Slco2b1	2.08e-07	TRUE	-0.6369
Sema3a	2.097e-07	TRUE	0.5613
P2ry12	2.106e-07	TRUE	-0.7968
Gm42771	2.15e-07	TRUE	-0.771
Ets1	2.172e-07	TRUE	-0.6488
Sh3bp4	2.284e-07	TRUE	-0.8678
Ntng1	2.394e-07	TRUE	-0.7552
Kif18b	2.597e-07	TRUE	-1.212
Kif15	2.606e-07	TRUE	-0.8463
Gm43046	2.661e-07	TRUE	-0.8822
Gprin3	2.785e-07	TRUE	0.6156
Fanci	2.842e-07	TRUE	-0.9481
1500009L16Rik	2.853e-07	TRUE	-0.6121
Knstrn	3.244e-07	TRUE	-0.8836
Capn3	3.357e-07	TRUE	-0.8647
Gpr34	3.488e-07	TRUE	-0.6448
Slc2a5	4.032e-07	TRUE	-0.9925
Melk	4.174e-07	TRUE	-1.366
Ccdc63	4.178e-07	TRUE	-0.796
Tbxas1	4.528e-07	TRUE	-0.5759
Cdc20	4.581e-07	TRUE	-1.228
Gm42047	4.652e-07	TRUE	-0.8631
Bgn	5.257e-07	TRUE	-0.7904
Ptgs1	5.259e-07	TRUE	-0.6651
Airn	5.269e-07	TRUE	0.5699
Ndnf	5.976e-07	TRUE	-0.5528
Tagln2	6.295e-07	TRUE	-0.7824
Iqgap3	6.577e-07	TRUE	-0.9562
Lcp2	6.713e-07	TRUE	-0.6845
Scn3b	7.217e-07	TRUE	0.7353
Fam89a	7.339e-07	TRUE	-0.9533
5730559C18Rik	7.418e-07	TRUE	-1.186
AC153370.2	7.432e-07	TRUE	-0.8181
Uhrf1	7.973e-07	TRUE	-1.547
Arhgap11a	8.277e-07	TRUE	-0.8746
Nusap1	8.343e-07	TRUE	-0.9466
Cntf	8.481e-07	TRUE	-0.6278
Sstr3	9.18e-07	TRUE	-0.9372
Lama4	9.512e-07	TRUE	-0.6894
Vdr	9.742e-07	TRUE	-0.9493
Pimreg	9.926e-07	TRUE	-1.164
Hmgb2	1.076e-06	TRUE	-0.5894
Rlbp1	1.123e-06	TRUE	-0.6752
Insm1	1.299e-06	TRUE	0.972
Racgap1	1.39e-06	TRUE	-0.5289
Rad51	1.508e-06	TRUE	-0.6776
Ncapg2	1.554e-06	TRUE	-0.6166
Tk1	1.616e-06	TRUE	-0.8552
Mcm3	1.618e-06	TRUE	-0.8356
Ptgfrn	1.643e-06	TRUE	-0.6529
P2rx7	1.644e-06	TRUE	-0.592
Itgb2	1.705e-06	TRUE	-0.5978
Ndc80	1.866e-06	TRUE	-1.059
Gm42770	1.897e-06	TRUE	-0.9264
Ighm	1.979e-06	TRUE	-0.6733
Sema5b	2.1e-06	TRUE	0.7049
Pik3cg	2.115e-06	TRUE	-0.5396
Tmem119	2.157e-06	TRUE	-0.8433
Ercc6l	2.228e-06	TRUE	-0.658
Cav2	2.265e-06	TRUE	-0.5966
Plau	2.284e-06	TRUE	-0.6922
Mrc1	2.31e-06	TRUE	-0.8479
Hpgd	2.345e-06	TRUE	-0.6723
Gm42919	2.365e-06	TRUE	-0.9507
Inpp5d	2.384e-06	TRUE	-0.5195
Qpct	2.546e-06	TRUE	-0.7783
Prkg2	2.614e-06	TRUE	-0.8516
Gm43317	2.634e-06	TRUE	-0.9984
Plcxd3	2.697e-06	TRUE	0.5847
Gm42766	2.753e-06	TRUE	-0.7674
Cd180	2.845e-06	TRUE	-0.7127
Tlr7	2.906e-06	TRUE	-0.6268
Cdc6	2.927e-06	TRUE	-0.8588
AC122263.1	2.965e-06	TRUE	-0.8493
Chrna4	3.125e-06	TRUE	-0.8981
Col15a1	3.132e-06	TRUE	-0.729
Col11a1	3.261e-06	TRUE	-0.6009
Hist1h1a	3.261e-06	TRUE	-0.8168
Dlgap5	3.317e-06	TRUE	-0.8392
Lum	3.342e-06	TRUE	-0.6678
Klhl6	3.434e-06	TRUE	-0.6174
Brca1	3.489e-06	TRUE	-0.7939
Rgs5	3.494e-06	TRUE	-1.078
Gm21846	3.607e-06	TRUE	-0.6492
Pclaf	3.618e-06	TRUE	-0.6313
Nrg3	3.63e-06	TRUE	0.5796
Ube2c	3.951e-06	TRUE	-0.8798
Pxdc1	3.999e-06	TRUE	-0.6304
Adamts9	4.087e-06	TRUE	-0.5419
Ifi203	4.147e-06	TRUE	0.5367
Mcm5	4.176e-06	TRUE	-0.6556
Rnase4	4.435e-06	TRUE	-0.5142
Mis18bp1	4.472e-06	TRUE	-1.042
Adcy7	4.629e-06	TRUE	-0.542
Ptpn6	5.034e-06	TRUE	-0.5418
Hcls1	5.074e-06	TRUE	-0.7244
Asf1b	5.117e-06	TRUE	-0.798
Synpr	5.149e-06	TRUE	0.5297
Siglech	5.162e-06	TRUE	-0.8022
Fancd2	5.388e-06	TRUE	-0.7777
Sash3	5.406e-06	TRUE	-0.7666
Cd72	5.707e-06	TRUE	-0.681
Cdca5	5.816e-06	TRUE	-0.8871
Cfh	6.082e-06	TRUE	-0.5362
Nr1h4	6.478e-06	TRUE	-0.8343
Gm32849	6.515e-06	TRUE	0.5654
Kif23	6.6e-06	TRUE	-0.7143
Igfbp7	6.633e-06	TRUE	-0.5818
Arhgdib	7.142e-06	TRUE	-0.5717
Mest	7.216e-06	TRUE	0.561
Prom2	7.31e-06	TRUE	-0.8882
Lig1	8.082e-06	TRUE	-0.5799
Pld4	8.192e-06	TRUE	-0.856
Kif22	8.373e-06	TRUE	-0.7475
Mgp	8.505e-06	TRUE	-0.657
Fmod	8.525e-06	TRUE	0.5375
Gna15	8.977e-06	TRUE	-0.6722
Bin2	9.011e-06	TRUE	-0.7097
Ntf3	9.367e-06	TRUE	0.8917
Nek2	9.658e-06	TRUE	-0.7243
Stil	9.844e-06	TRUE	-0.5113
Selplg	1.035e-05	TRUE	-0.636
Gm43829	1.092e-05	TRUE	-0.716
Ccnb2	1.093e-05	TRUE	-0.6583
Cd52	1.101e-05	TRUE	-0.6158
Kif2c	1.109e-05	TRUE	-0.7882
Plekhg4	1.15e-05	TRUE	0.6093
Gm37517	1.208e-05	TRUE	-0.8358
Gm42767	1.215e-05	TRUE	-0.6557
Neurod2	1.215e-05	TRUE	0.583
Gngt2	1.246e-05	TRUE	-0.6331
Mndal	1.271e-05	TRUE	0.5249
Gm43319	1.306e-05	TRUE	-0.7459
Hmcn1	1.343e-05	TRUE	-0.6834
Clec5a	1.363e-05	TRUE	-0.7421
Fndc1	1.422e-05	TRUE	-0.828
Dock8	1.435e-05	TRUE	-0.5363
Ppp1r18	1.454e-05	TRUE	-0.5534
Tmc3	1.516e-05	TRUE	-0.6073
Drd1	1.588e-05	TRUE	0.6531
Fcer1g	1.59e-05	TRUE	-0.5327
Il10ra	1.686e-05	TRUE	-0.5471
Fgd2	1.692e-05	TRUE	-0.7342
Gm43318	1.703e-05	TRUE	-0.5651
Aif1	1.723e-05	TRUE	-0.5858
Rph3al	1.784e-05	TRUE	0.6636
Hist1h1b	1.787e-05	TRUE	-0.8276
Zfp57	1.848e-05	TRUE	0.599
Gm43341	1.934e-05	TRUE	-0.8857
Vcam1	1.934e-05	TRUE	-0.5095
Ptgds	1.998e-05	TRUE	0.5151
Lmcd1	2.11e-05	TRUE	-0.7668
Chaf1b	2.131e-05	TRUE	-0.6878
Tuba1c	2.189e-05	TRUE	-0.6597
Col4a1	2.237e-05	TRUE	-0.7028
Xk	2.316e-05	TRUE	-0.5978
Kif20b	2.418e-05	TRUE	-0.6506
Lat2	2.439e-05	TRUE	-0.6141
Syt5	2.491e-05	TRUE	1.163
Gldn	2.525e-05	TRUE	-0.8225
Pappa	2.61e-05	TRUE	-0.7999
Exo1	2.611e-05	TRUE	-0.6283
Adgre1	2.662e-05	TRUE	-0.5667
Tcf19	2.754e-05	TRUE	-0.6623
Plk1	2.77e-05	TRUE	-0.8911
Mycl	2.87e-05	TRUE	-0.5964
Cenpa	2.881e-05	TRUE	-0.5768
Fyb	2.919e-05	TRUE	-0.5247
Hells	3.185e-05	TRUE	-0.5214
Itga8	3.262e-05	TRUE	-0.6188
Stab1	3.354e-05	TRUE	-0.8032
Psme2b	3.409e-05	TRUE	-0.8412
Gm43320	3.579e-05	TRUE	-0.8015
Cped1	3.622e-05	TRUE	-0.5907
Espl1	3.642e-05	TRUE	-0.799
Shcbp1	3.713e-05	TRUE	-0.6691
Npas4	3.757e-05	TRUE	-0.8376
Gng4	3.824e-05	TRUE	-0.6382
Plppr1	3.886e-05	TRUE	-0.5583
Gm37613	3.922e-05	TRUE	0.5036
Hck	3.958e-05	TRUE	-0.6376
Sorcs2	3.973e-05	TRUE	-0.5918
Gm37036	4.009e-05	TRUE	0.6307
Rasal3	4.219e-05	TRUE	-0.7177
Col13a1	4.29e-05	TRUE	-1.071
Haspin	4.434e-05	TRUE	-0.7949
Foxm1	4.58e-05	TRUE	-0.8762
Cdkn2c	4.777e-05	TRUE	-0.5147
Gpr65	4.857e-05	TRUE	-0.626
Eda2r	4.993e-05	TRUE	-0.5199
Fcgr1	5.066e-05	TRUE	-0.6028
Ccl3	5.44e-05	TRUE	-0.5142
Ldoc1	5.981e-05	TRUE	0.7335
Serpinb8	6.179e-05	TRUE	-0.5653
S100a4	6.186e-05	TRUE	-0.7226
Mastl	6.619e-05	TRUE	-0.5939
Ccdc121	6.656e-05	TRUE	0.5582
Mrln	6.661e-05	TRUE	-0.5792
Gm36940	7.008e-05	TRUE	-0.5122
Fam212a	7.031e-05	TRUE	-0.6827
Adrb2	7.221e-05	TRUE	-0.5153
Pdzrn4	7.594e-05	TRUE	-0.5027
Ulbp1	7.687e-05	TRUE	-0.7019
Fn1	7.715e-05	TRUE	-0.7225
Cyth4	7.807e-05	TRUE	-0.5479
Gmfg	7.859e-05	TRUE	-0.7292
Kifc1	7.997e-05	TRUE	-0.772
Fbxo5	8.464e-05	TRUE	-0.5752
A830018L16Rik	8.855e-05	TRUE	0.5136
Col20a1	8.946e-05	TRUE	-0.6279
Esco2	8.97e-05	TRUE	-0.6897
Gm5087	9.041e-05	TRUE	0.7193
Kif18a	9.292e-05	TRUE	-0.5073
Cav1	9.477e-05	TRUE	-0.5477
Tlr4	9.533e-05	TRUE	-0.5354
Gm42674	9.646e-05	TRUE	-0.6636
Rtkn2	9.719e-05	TRUE	-0.5164
AC153801.1	9.802e-05	TRUE	0.5549
Gm43130	9.978e-05	TRUE	0.5914
Mdga1	0.0001023	TRUE	0.6367
Tmem173	0.0001066	TRUE	-0.5087
Sgo1	0.0001066	TRUE	-0.6826
Fanca	0.0001073	TRUE	-0.6029
C030015E24Rik	0.0001079	TRUE	-0.813
Slamf9	0.0001104	TRUE	-0.5466
Capg	0.0001113	TRUE	-0.5075
Tnfsf13	0.0001128	TRUE	0.5469
Rab3il1	0.0001135	TRUE	-0.5319
Gm10048	0.0001168	TRUE	-0.6033
Matn4	0.0001228	TRUE	-0.8986
Ttk	0.0001238	TRUE	-0.5282
Prox1os	0.0001264	TRUE	0.5197
A930012L18Rik	0.0001275	TRUE	0.6023
Spry4	0.000129	TRUE	-0.5043
Tubb2b	0.0001302	TRUE	-0.5719
Spp1	0.0001313	TRUE	-0.6444
Arap3	0.0001352	TRUE	-0.6168
Neto1	0.0001382	TRUE	-0.5701
Mcm2	0.0001394	TRUE	-0.608
C1qb	0.0001453	TRUE	-0.5035
Nfam1	0.0001485	TRUE	-0.5034
Dbpht2	0.0001665	TRUE	-0.584
Fignl1	0.0001683	TRUE	-0.6727
Elfn1	0.0001731	TRUE	-0.6108
Laptm5	0.0001764	TRUE	-0.5067
Cep55	0.0001856	TRUE	-0.8249
Cdc45	0.000192	TRUE	-0.5562
Pik3ap1	0.0001946	TRUE	-0.5712
Adra2c	0.0001988	TRUE	0.7513
Gm30873	0.0002098	TRUE	-0.5827
Rad51ap1	0.0002148	TRUE	-0.6463
Slc11a1	0.0002364	TRUE	-0.5047
Gm45153	0.0002378	TRUE	-0.5837
D430019H16Rik	0.0002385	TRUE	-0.5894
Gm42769	0.0002448	TRUE	-0.5134
Islr2	0.0002541	TRUE	1.072
E2f2	0.0002585	TRUE	-0.8375
Ms4a6b	0.0002681	TRUE	-0.7589
Arhgap9	0.0002741	TRUE	-0.6192
Abi3	0.0002964	TRUE	-0.6542
Casp7	0.0003202	TRUE	-0.5373
Ecscr	0.0003202	TRUE	-0.5188
Il2rg	0.0003245	TRUE	-0.5889
Rcor2	0.0003268	TRUE	0.637
Gm37731	0.0003608	TRUE	-0.6759
Fermt3	0.0003645	TRUE	-0.6344
Phf19	0.0003788	TRUE	-0.5495
Wnt7b	0.0003801	TRUE	-0.6406
Mybl2	0.0003947	TRUE	-0.6122
Nlrp3	0.000395	TRUE	-0.5785
B930036N10Rik	0.0003961	TRUE	0.5185
Tmem204	0.000398	TRUE	-0.5827
Apbb1ip	0.0004051	TRUE	-0.502
Ryr3	0.0004058	TRUE	-0.5882
E2f8	0.0004262	TRUE	-0.7838
Eme1	0.0004553	TRUE	-0.8615
2600006K01Rik	0.0004735	TRUE	0.5942
Mxd3	0.0004845	TRUE	-0.667
Alox5ap	0.0005143	TRUE	-0.6236
Dtl	0.0005144	TRUE	-0.5817
Rad54b	0.0005182	TRUE	-0.7069
Col6a1	0.0005344	TRUE	-0.5516
Reep4	0.000536	TRUE	0.5005
Spdl1	0.0005617	TRUE	-0.6621
Shisa8	0.0005657	TRUE	0.7841
Rhox4a	0.00057	TRUE	0.6406
Kif26a	0.0005957	TRUE	1.011
Ankrd34a	0.0006035	TRUE	-0.6601
Sln	0.0006064	TRUE	-0.7538
Gadd45b	0.0006431	TRUE	-0.7042
Folr2	0.0006482	TRUE	-0.6443
Gm13052	0.0006673	TRUE	0.5206
Prcd	0.0006681	TRUE	0.535
Grm4	0.0006792	TRUE	0.7045
Ccl9	0.0006908	TRUE	-0.569
Aurka	0.0007187	TRUE	-0.568
Abcc9	0.0007337	TRUE	-0.6641
Bcl3	0.000748	TRUE	-0.5003
Il1rl2	0.0007518	TRUE	-0.5131
Gm15941	0.0007778	TRUE	-0.6255
Nrm	0.0007869	TRUE	-0.5835
Gnmt	0.0007953	TRUE	0.5774
Gm42675	0.0007979	TRUE	0.5342
Traf4	0.0008225	TRUE	-0.6111
Fbn2	0.0008409	TRUE	-0.7248
Hist1h2bm	0.0008444	TRUE	-0.9945
Rhbdf2	0.0008742	TRUE	0.636
Gm10530	0.0008912	TRUE	-0.574
Poc1a	0.0009107	TRUE	-0.5069
AC158115.2	0.0009309	TRUE	0.5657
Ska3	0.0009724	TRUE	-0.6342
Abcb1a	0.0009887	TRUE	-0.5933
Sh2d3c	0.0009919	TRUE	-0.5954
Kcnmb2	0.001029	TRUE	0.6302
Spint1	0.001045	TRUE	-0.7168
Col4a2	0.001058	TRUE	-0.5833
Timp1	0.001062	TRUE	-0.8569
Ptgs2	0.001068	TRUE	-0.5029
Sgk2	0.001075	TRUE	0.512
Trim47	0.001105	TRUE	-0.7084
Gm44045	0.001227	TRUE	0.5055
Nlrp1b	0.001259	TRUE	-0.5824
Gpr160	0.001271	TRUE	-0.5582
Plch2	0.001301	TRUE	0.5694
S100a11	0.001366	TRUE	-0.5967
Gm43648	0.001422	TRUE	-0.6288
Hist1h3c	0.001466	TRUE	-1.059
C1ql1	0.001489	TRUE	-0.6508
Cdca7l	0.001615	TRUE	-0.578
Necab3	0.001797	TRUE	0.5189
Hist1h3b	0.001829	TRUE	-1.081
Gbp11	0.001877	TRUE	-0.5003
Tubb6	0.001887	TRUE	-0.5347
C1qtnf7	0.00206	TRUE	-0.5547
Unc93b1	0.002123	TRUE	-0.5286
Ncf4	0.002223	TRUE	-0.5256
Psd4	0.002225	TRUE	-0.5638
Flnc	0.00225	TRUE	-0.6482
Caly	0.002256	TRUE	0.5991
Ch25h	0.002259	TRUE	-0.7732
Steap4	0.00232	TRUE	-0.563
Fam19a1	0.002345	TRUE	-0.5599
Hspb1	0.00246	TRUE	-0.6005
Mmp3	0.002643	TRUE	-1.208
Atp10a	0.002662	TRUE	-0.5357
Scube1	0.002859	TRUE	-0.5126
Lepr	0.002919	TRUE	0.574
Fam78a	0.003002	TRUE	-0.5319
Lgals1	0.003173	TRUE	-0.5839
Clec1a	0.003255	TRUE	-0.5257
Trip13	0.003336	TRUE	-0.5008
Gm11632	0.003419	TRUE	1.016
Hk3	0.003676	TRUE	-0.5486
Gm12784	0.003995	TRUE	0.5254
Ticam2	0.004007	TRUE	-0.5653
Gm37396	0.004139	TRUE	0.6943
Tnfrsf13b	0.004447	TRUE	-0.5378
Gtse1	0.005029	TRUE	-0.5469
Barx2	0.005417	TRUE	0.5171
Ifi209	0.006413	TRUE	-0.6337
Rflna	0.006569	TRUE	-0.5521
Tgm1	0.006664	TRUE	-0.5847
Ctla2b	0.006747	TRUE	-0.5244
Hist1h2bf	0.007723	TRUE	-0.69
Arhgap45	0.007866	TRUE	-0.5211
Hist1h2bn	0.009664	TRUE	-0.9103
Hist1h2bb	0.009844	TRUE	-0.717
Tbata	0.009967	TRUE	-0.6043
