## Supplementary material for "NG2 glia are required for maintaining microglia homeostatic state": Suppl. table 3

### Sheet: Core-DEGs
Supplementary table 3. Genes (Core-DEGs) that are differentially expressed in both CP673451 and Crenolanib treatments compared with DMSO
gene_name
Pdgfra
3110035E14Rik
Top2a
Mki67
Tnr
Susd5
Mybpc3
Car4
Slc8a3
Ppfibp1
Neu4
Atp2b4
Vcan
Snx22
Neb
Tcerg1l
Gpr158
Itgam
Crhr1
Mirt1
Pbk
Bub1
Rrm2
Gpr17
Sphkap
Tpx2
Cacna1e
Mcm6
Dtx4
Cenpf
Ckap2
Fam111a
Eomes
Itga9
Ncapg
Ccna2
Adamts18
Cdk1
Kif20a
Knl1
Aurkb
Aspm
Syne2
Homer2
Chgb
2900064K03Rik
Kif11
Csf1r
Cdca2
Snca
Kif4
Fcrls
Clspn
Prc1
Ckap2l
Cenpe
Ncaph
Tunar
Pcdh15
Kntc1
Gm42772
Lhfpl3
Cspg4
Ccnb1
Sema3d
Tll1
Shc4
Neurl1b
Gm43316
P2ry13
Ncald
Grik2
Ccnd1
Nuf2
Sgo2a
Galr1
Ampd3
Hdac9
Cdca3
Spc25
Ltbp2
Kif26b
Ccl6
Oprl1
Ctss
Rrad
Syt1
Cdca8
Ect2
P2ry12
Gm42771
Ets1
Sh3bp4
Kif18b
Kif15
Gm43046
Gprin3
Fanci
1500009L16Rik
Knstrn
Capn3
Gpr34
Slc2a5
Melk
Ccdc63
Cdc20
Gm42047
Ndnf
Tagln2
Iqgap3
Scn3b
Fam89a
5730559C18Rik
AC153370.2
Uhrf1
Arhgap11a
Nusap1
Cntf
Sstr3
Vdr
Pimreg
Hmgb2
Rlbp1
Insm1
Racgap1
Rad51
Ncapg2
Tk1
Mcm3
Ptgfrn
P2rx7
Ndc80
Gm42770
Ighm
Sema5b
Tmem119
Ercc6l
Mrc1
Hpgd
Gm42919
Qpct
Prkg2
Gm43317
Plcxd3
Gm42766
Cd180
Cdc6
AC122263.1
Chrna4
Col11a1
Hist1h1a
Dlgap5
Klhl6
Brca1
Rgs5
Gm21846
Pclaf
Nrg3
Ube2c
Mcm5
Mis18bp1
Hcls1
Asf1b
Siglech
Fancd2
Cdca5
Nr1h4
Gm32849
Kif23
Mest
Prom2
Lig1
Pld4
Kif22
Fmod
Ntf3
Nek2
Stil
Selplg
Gm43829
Ccnb2
Cd52
Kif2c
Plekhg4
Gm37517
Gm42767
Neurod2
Gm43319
Hmcn1
Clec5a
Fndc1
Tmc3
Drd1
Fgd2
Gm43318
Aif1
Rph3al
Hist1h1b
Zfp57
Gm43341
Vcam1
Ptgds
Lmcd1
Chaf1b
Xk
Kif20b
Syt5
Gldn
Pappa
Exo1
Tcf19
Plk1
Mycl
Cenpa
Stab1
Psme2b
Gm43320
Espl1
Shcbp1
Npas4
Plppr1
Gm37613
Sorcs2
Gm37036
Col13a1
Haspin
Foxm1
Cdkn2c
Fcgr1
Ldoc1
Serpinb8
S100a4
Mastl
Ccdc121
Mrln
Gm36940
Fam212a
Adrb2
Gmfg
Kifc1
Fbxo5
A830018L16Rik
Col20a1
Esco2
Tlr4
Gm42674
Rtkn2
Gm43130
Mdga1
Sgo1
Fanca
C030015E24Rik
Tnfsf13
Gm10048
Matn4
Spry4
Tubb2b
Neto1
Mcm2
Nfam1
Fignl1
Cep55
Cdc45
Adra2c
Gm30873
Rad51ap1
Gm45153
Gm42769
E2f2
Ecscr
Rcor2
Gm37731
Phf19
Mybl2
Tmem204
Ryr3
E2f8
Eme1
Mxd3
Alox5ap
Dtl
Rad54b
Reep4
Spdl1
Shisa8
Kif26a
Ankrd34a
Sln
Gadd45b
Prcd
Grm4
Aurka
Abcc9
Nrm
Gnmt
Traf4
Hist1h2bm
Gm10530
AC158115.2
Ska3
Sh2d3c
Timp1
Plch2
Gm43648
Hist1h3c
C1ql1
Necab3
Hist1h3b
Tubb6
Psd4
Flnc
Caly
Lepr
Gtse1
Rflna
Hist1h2bn
Tbata
